# High-Throughput Evaluation of Cryoprotective Agents for Mixture Effects That Reduce Toxicity

**DOI:** 10.1101/2025.05.02.651925

**Authors:** Nima Ahmadkhani, Cameron Sugden, James D. Benson, Ali Eroglu, Adam Z. Higgins

## Abstract

Vitrification is a promising approach for cryopreserving complex biological structures such as organs. However, to prevent ice formation, high concentrations of cell-permeable cryoprotective agents (CPAs) are required, which can be highly toxic. The current reliance on a small number of CPAs limits optimization of low-toxicity compositions for vitrification. To address this, there is growing interest in uncovering novel chemicals with analogous protective qualities. This may not only enhance vitrification efficacy but also mitigate toxic effects. In the current study, we employed a high throughput method to assess the toxicity of 21 compounds at room temperature, both individually and in binary combinations. Our analysis revealed that toxicity increases with both exposure duration and concentration, and that several CPA combinations result in reduced overall toxicity. Notably, among all tested mixtures, four binary combinations—formamide/glycerol, dimethyl sulfoxide/1,3-propanediol, 1,2-propanediol/diethylene glycol, and 1,3-propanediol/diethylene glycol—produced a statistically significant decrease in toxicity, resulting in significantly higher viability for the 6 mol/kg mixture than both corresponding 6 mol/kg single CPA solutions. The high-throughput approach presented here will aid in building a comprehensive CPA toxicity database, which will improve our understanding of toxicity mechanisms and support the development of predictive models for identifying novel CPA mixtures with low toxicity.
