## Supplementary material for "High-Throughput Evaluation of Cryoprotective Agents for Mixture Effects That Reduce Toxicity": Viability data

### Sheet: Guide
The data is divided into groups based on CPA concentration and exposure time. Tabs are included for the original data, as well as the reduced dataset after outlier removal.
Tab 1 (6 molal) shows original data for 6 mol/kg concentration at 30 minutes of exposure.
Tab 2 (6 molal, no outliers) shows data for 6 mol/kg concentration at 30 minutes of exposure after outlier removal.
Tab 1 (3 molal) shows original data for 3 mol/kg concentration at 30 minutes of exposure.
Tab 2 (3 molal, no outliers) shows data for 3 mol/kg concentration at 30 minutes of exposure after outlier removal.
Tab 1 (3 molal, 10 min) shows original data for 3 mol/kg concentration at 10 minutes of exposure.
Tab 2 (3 molal, 10min, no outliers) shows data for 3 mol/kg concentration at 10 minutes of exposure after outlier removal.

### Sheet: 6 molal
All statistical analyses were conducted using Python. Data manipulation and outlier detection were performed using the pandas package. Outliers were identified and excluded using Tukey’s method, which is based on the interquartile range (IQR). For each dataset row, the first quartile (Q1) and third quartile (Q3) were computed, and the IQR was defined as Q3 – Q1. Values falling outside the range: …
Name	Rep#1	Rep#2	Rep#3	Rep#4
GLY	0.281334	0.215902	0.316539	0.16917
DMSO	0.287688	0.15999	0.301807	0.208226
PG	0.0568124	0.179942	0.00090166	0.0361571
EG	1.39232	0.940018	0.919559	0.738838
FA	0.072626	0.0191394	-0.00414601	-0.00250976
DG	0.590004	0.420331	0.363421	0.401943
AM	-0.00135136	-0.0026103	-0.00270608	-0.00387841
NMA	0.0496109	-0.00317137	-0.00525016	-0.00286593
PD	0.27692	0.403662	0.123249	0.161745
BD	-0.00642449	-0.004249	-0.00339185	-0.00201457
ME	-0.00239636	-0.00503345	-0.0040117	-0.00192301
GLY/DG	0.756753	0.493018	0.645152	0.405223
GLY/AM	0.203862	0.116794	0.0543393	0.451114
GLY/NMA	0.129734	0.0110853	0.026074	0.100891
GLY/PD	0.204908	0.382011	0.218384	0.227793
GLY/BD	0.458828	0.311271	0.637299	-0.00413391
GLY/ME	0.162985	0.488188	0.221856	0.157781
DMSO/DG	0.810324	0.51942	0.58206	0.489055
DMSO/AM	0.6759	0.737461	0.585655	0.212894
DMSO/NMA	0.437346	0.561803	0.0207317	0.555828
DMSO/PD	0.569852	0.644988	0.47437	0.473014
DMSO/BD	0.249115	0.00333645	0.290281	-0.00116306
DMSO/ME	-0.00659041	0.419797	0.0678833	0.00704229
PG/DG	0.543694	0.495502	0.578195	0.138896
PG/AM	0.644378	0.32265	0.286695	0.16974
PG/NMA	0.00262399	0.0672996	0.268312	0.00649831
PG/PD	0.176984	0.421459	0.482695	0.312088
PG/BD	-0.0102364	0.00122768	-0.00347162	0.0011359
PG/ME	-0.00365127	-0.00202124	0.00163887	0.000644249
EG/DG	0.801745	0.957716	0.680916	0.67811
EG/AM	0.181863	0.172255	0.299889	0.277808
EG/NMA	0.296903	0.540101	0.0183386	0.768001
EG/PD	0.302342	0.836354	0.742472	-0.0027397
EG/BD	-0.00852976	0.696131	-0.000777329	0.318153
EG/ME	0.763624	0.616551	0.85666	0.071682
FA/DG	0.34535	0.260208	0.238747	0.247362
FA/AM	-0.00630137	-0.00295144	0.00775349	-0.00154978
FA/NMA	-0.00743946	-0.002127	0.0026847	-0.00195313
FA/PD	0.184841	0.0829557	0.08847	0.1266
FA/BD	0.000418508	-0.000584803	0.0285815	0.00601562
FA/ME	0.0998685	0.0396482	0.0499665	0.00989635
DG/AM	0.24405	0.703331	0.502323	0.37655
DG/NMA	0.137531	0.0656036	-0.000851837	0.176298
DG/PD	0.480162	0.610184	0.635465	0.613581
DG/BD	0.00110123	0.00375099	0.00415028	0.00275004
DG/ME	-0.00425505	-0.000596166	0.000997739	0.00388398
AM/NMA	-0.00185928	0.000287391	0.000774579	0.00351565
AM/PD	0.108395	0.112386	0.0599157	0.103132
AM/BD	0.00370378	0.0345791	0.00366903	0.000352604
AM/ME	0.0188624	0.00221451	0.00641804	0.00371781
NMA/PD	0.0062653	0.00461735	0.00774322	0.00543803
NMA/BD	0.0248118	0.00137734	0.00425088	0.00155264
NMA/ME	-0.00104443	0.00334518	0.000497893	0.00059582
PD/BD	0.000577482	-0.000673867	-0.00171277	0.0225068
PD/ME	0.00346533	0.0126509	0.0126933	0.00404117
BD/ME	0.00153162	0.00827438	0.00420933	0.000427964
FA/Gly	0.600055	0.571254	0.723162	0.433549

### Sheet: 6 molal, no outliers
Name	Rep#1	Rep#2	Rep#3	Rep#4
GLY	0.281334	0.215902	0.316539	0.16917
DMSO	0.287688	0.15999	0.301807	0.208226
PG	0.0568124		0.00090166	0.0361571
EG		0.940018	0.919559	0.738838
FA	0.072626	0.0191394	-0.00414601	-0.00250976
DG		0.420331	0.363421	0.401943
AM	-0.00135136	-0.0026103	-0.00270608	-0.00387841
NMA		-0.00317137	-0.00525016	-0.00286593
PD	0.27692	0.403662	0.123249	0.161745
BD	-0.00642449	-0.004249	-0.00339185	-0.00201457
ME	-0.00239636	-0.00503345	-0.0040117	-0.00192301
GLY/DG	0.756753	0.493018	0.645152	0.405223
GLY/AM	0.203862	0.116794	0.0543393	0.451114
GLY/NMA	0.129734	0.0110853	0.026074	0.100891
GLY/PD	0.204908		0.218384	0.227793
GLY/BD	0.458828	0.311271	0.637299	-0.00413391
GLY/ME	0.162985		0.221856	0.157781
DMSO/DG	0.810324	0.51942	0.58206	0.489055
DMSO/AM	0.6759	0.737461	0.585655	0.212894
DMSO/NMA	0.437346	0.561803	0.0207317	0.555828
DMSO/PD	0.569852	0.644988	0.47437	0.473014
DMSO/BD	0.249115	0.00333645	0.290281	-0.00116306
DMSO/ME	-0.00659041		0.0678833	0.00704229
PG/DG	0.543694	0.495502	0.578195
PG/AM		0.32265	0.286695	0.16974
PG/NMA	0.00262399	0.0672996	0.268312	0.00649831
PG/PD	0.176984	0.421459	0.482695	0.312088
PG/BD	-0.0102364	0.00122768	-0.00347162	0.0011359
PG/ME	-0.00365127	-0.00202124	0.00163887	0.000644249
EG/DG	0.801745	0.957716	0.680916	0.67811
EG/AM	0.181863	0.172255	0.299889	0.277808
EG/NMA	0.296903	0.540101	0.0183386	0.768001
EG/PD	0.302342	0.836354	0.742472	-0.0027397
EG/BD	-0.00852976	0.696131	-0.000777329	0.318153
EG/ME	0.763624	0.616551	0.85666	0.071682
FA/DG		0.260208	0.238747	0.247362
FA/AM	-0.00630137	-0.00295144		-0.00154978
FA/NMA	-0.00743946	-0.002127	0.0026847	-0.00195313
FA/PD	0.184841	0.0829557	0.08847	0.1266
FA/BD	0.000418508	-0.000584803	0.0285815	0.00601562
FA/ME	0.0998685	0.0396482	0.0499665	0.00989635
DG/AM	0.24405	0.703331	0.502323	0.37655
DG/NMA	0.137531	0.0656036	-0.000851837	0.176298
DG/PD		0.610184	0.635465	0.613581
DG/BD	0.00110123	0.00375099	0.00415028	0.00275004
DG/ME	-0.00425505	-0.000596166	0.000997739	0.00388398
AM/NMA	-0.00185928	0.000287391	0.000774579	0.00351565
AM/PD	0.108395	0.112386		0.103132
AM/BD	0.00370378		0.00366903	0.000352604
AM/ME		0.00221451	0.00641804	0.00371781
NMA/PD	0.0062653	0.00461735	0.00774322	0.00543803
NMA/BD		0.00137734	0.00425088	0.00155264
NMA/ME	-0.00104443		0.000497893	0.00059582
PD/BD	0.000577482	-0.000673867	-0.00171277
PD/ME	0.00346533	0.0126509	0.0126933	0.00404117
BD/ME	0.00153162	0.00827438	0.00420933	0.000427964
FA/Gly	0.600055	0.571254	0.723162	0.433549

### Sheet: 3 molal
Name	Rep#1	Rep#2	Rep#3	Rep#4	Rep#5	Rep#6	Rep#7	Rep#8	Rep#9
Glycerol(Gly)	1.26158	0.993026	0.893676	0.486649	0.91616	1.18934	0.774265	0.64334	0.69913
Dihydroxyacetone(DHA)	0.0663684	0.062861	0.10345	0.109069
Diethylene Glycol(DG)	0.73005	0.941618	0.630331	1.17592
Ethylene glycol(EG)	0.962848	0.835837	1.00261	0.671539	0.740991	1.25477	0.520371	1.12377	1.19317
Acetamid(AM)	0.97065	0.988498	0.863866	1.00316
Tetrahydrofurfuryl Alcohol	-0.0112355	-0.0096583	-0.011777	-0.00679733
N-Methylacetamide(NMA)	0.149636	0.44873	0.216147	0.148275
Propanediol(PD)	1.04298	1.387	0.541222	1.16332
Butanediol(BD)	0.439337	0.34959	0.334349	0.536315
Methyl-1,3-Propanediol	0.086934	0.182734	0.105889	0.0260283
Methoxyethanol(ME)	1.24896	0.550515	0.712409	0.790956
Methyl-2,4-Pentanediol	-0.00992438	-0.00976081	-0.0063435	-0.00828544
Diglyme	-0.0169414	-0.0115946	-0.00964637	-0.00615176
Tetraethylene Glycol Dimethyl Ether	-0.012666	-0.0106698	-0.0128369	-0.00544028
Triethylene Glycol(TG)	-0.0132163	-0.00824258	-0.00930419	-0.00821671
Dimethylacetamide(DMA)	-0.0200967	-0.00731038	-0.00801605	-0.00822627
Triethylene Glycol Diacetate	-0.0103712	-0.00889395	-0.00778181	-0.00482399
Triglyme	-0.0168198	-0.0137533	-0.00807491	-0.0139471
Propionamide	-0.0141319	-0.00733572	0.260592	-0.0122888
Formamide(FA)	0.433506	0.59012	0.492732	0.393153	0.683646
Dimethyl sulfoxide(DMSO)	0.846033	0.997175	1.12125	0.787987	0.946463
Propylene glycol(PG)	1.20058	1.16149	1.24967

### Sheet: 3 molal, no outliers
Name	Rep#1	Rep#2	Rep#3	Rep#4	Rep#5	Rep#6	Rep#7	Rep#8	Rep#9
Glycerol(Gly)	0.91616	1.18934	0.774265	0.64334	0.69913	1.26158	0.993026	0.893676	0.486649
Dihydroxyacetone(DHA)	0.0663684	0.062861	0.10345	0.109069
Diethylene Glycol(DG)	0.73005	0.941618	0.630331	1.17592
Ethylene glycol(EG)	0.962848	0.835837	1.00261	0.671539	0.740991	1.25477	0.520371	1.12377	1.19317
Acetamid(AM)	0.97065	0.988498		1.00316
Tetrahydrofurfuryl Alcohol	-0.0112355	-0.0096583	-0.011777	-0.00679733
N-Methylacetamide(NMA)	0.149636	0.44873	0.216147	0.148275
Propanediol(PD)	1.04298	1.387	0.541222	1.16332
Butanediol(BD)	0.439337	0.34959	0.334349	0.536315
Methyl-1,3-Propanediol	0.086934	0.182734	0.105889	0.0260283
Methoxyethanol(ME)	1.24896	0.550515	0.712409	0.790956
Methyl-2,4-Pentanediol	-0.00992438	-0.00976081	-0.0063435	-0.00828544
Diglyme	-0.0169414	-0.0115946	-0.00964637	-0.00615176
Tetraethylene Glycol Dimethyl Ether	-0.012666	-0.0106698	-0.0128369	-0.00544028
Triethylene Glycol(TG)	-0.0132163	-0.00824258	-0.00930419	-0.00821671
Dimethylacetamide(DMA)		-0.00731038	-0.00801605	-0.00822627
Triethylene Glycol Diacetate	-0.0103712	-0.00889395	-0.00778181	-0.00482399
Triglyme	-0.0168198	-0.0137533		-0.0139471
Propionamide	-0.0141319	-0.00733572		-0.0122888
Formamide(FA)	0.433506	0.59012	0.492732	0.393153	0.683646
Dimethyl sulfoxide(DMSO)	0.846033	0.997175	1.12125	0.787987	0.946463
Propylene glycol(PG)	1.20058	1.16149	1.24967

### Sheet: 3 molal, 10min
Name	Rep#1	Rep#2	Rep#3	Rep#4
Gly	1.07906	0.959083	1.17653	1.04512
Dihydroxyacetone	0.579549	1.09011	0.952273	0.792372
Diethylene Glycol	1.49998	0.876348	0.882438	0.917565
EG	1.47996	1.18517	0.929925	0.909301
Acetamid	0.906774	1.19301	0.893253	0.811012
Tetrahydrofurfuryl Alcohol	-0.001166	-0.000733215	0.00160809	-0.00144804
N-Methylacetamide	0.756653	0.676471	0.741999	0.505119
Propanediol	1.16063	0.72142	0.629617	0.779026
Butanediol	0.985994	0.91081	0.837825	0.931672
Methyl-1,3-Propanediol	0.235998	0.235463	0.389204	0.299867
Methoxyethanol	0.964931	1.05532	0.827266	0.840078
Methyl-2,4-Pentanediol	0.00144804	0.00165645	-0.00069114	-0.00371133
Diglyme	-0.00764469	-0.00515403	-0.00127025	0.000818542
Tetraethylene Glycol Dimethyl Ether	-0.00156781	0.00019588	0.00639595	-0.00142314
Triethylene Glycol	0.457696	0.274756	0.286274	0.195117
Dimethylacetamide	1.03762	0.584184	0.767201	0.553861
Triethylene Glycol Diacetate	-0.00197822	-0.00130709	-0.00197308	0.000823975
Triglyme	-0.00156981	0.000293143	-0.00132629	0.000463586
Propionamide	0.00339511	0.00302202	-0.00115605	-0.000872299

### Sheet: 3 molal, 10min, no outliers
Name	Rep#1	Rep#2	Rep#3	Rep#4
Gly	1.07906	0.959083	1.17653	1.04512
Dihydroxyacetone	0.579549	1.09011	0.952273	0.792372
Diethylene Glycol		0.876348	0.882438	0.917565
EG	1.47996	1.18517	0.929925	0.909301
Acetamid	0.906774		0.893253	0.811012
Tetrahydrofurfuryl Alcohol	-0.001166	-0.000733215		-0.00144804
N-Methylacetamide	0.756653	0.676471	0.741999	0.505119
Propanediol		0.72142	0.629617	0.779026
Butanediol	0.985994	0.91081	0.837825	0.931672
Methyl-1,3-Propanediol	0.235998	0.235463	0.389204	0.299867
Methoxyethanol	0.964931	1.05532	0.827266	0.840078
Methyl-2,4-Pentanediol	0.00144804	0.00165645	-0.00069114	-0.00371133
Diglyme	-0.00764469	-0.00515403	-0.00127025	0.000818542
Tetraethylene Glycol Dimethyl Ether	-0.00156781	0.00019588	0.00639595	-0.00142314
Triethylene Glycol		0.274756	0.286274	0.195117
Dimethylacetamide	1.03762	0.584184	0.767201	0.553861
Triethylene Glycol Diacetate	-0.00197822	-0.00130709	-0.00197308	0.000823975
Triglyme	-0.00156981	0.000293143	-0.00132629	0.000463586
Propionamide	0.00339511	0.00302202	-0.00115605	-0.000872299
